# T-Cell-Mediated Killing in Glioblastoma Organoids induced by Adenoviral Delivery of the CIITA Transgene

**DOI:** 10.1101/2024.01.22.576747

**Authors:** Ilaria Salvato, Eliane Klein, Aurélie Poli, Mahsa Rezaeipour, Luca Ermini, Bakhtiyor Nosirov, Anuja Lipsa, Anais Oudin, Virginie Baus, Gian Mario Dore, Antonio Cosma, Anna Golebiewska, Antonio Marchini, Simone P. Niclou

## Abstract

The immunosuppressive nature of the tumor microenvironment poses a significant challenge to effective immunotherapies against glioblastoma (GB). Boosting the immune response is critical for a successful therapy. Here, we adopted a cancer gene therapy approach to induce T-cell mediated killing of the tumor through increased activation of the immune system. Patient-based 3D GB models were infected with a replication-deficient adenovirus (AdV) armed with the Class II Major Histocompatibility Complex (MHC-II) Transactivator *CIITA* gene (Ad-CIITA). Successful induction of surface MHC-II was achieved in infected GB cell lines and primary human GB organoids. Infection with an AdV carrying a mutant form of *CIITA* with a single amino acid substitution resulted in cytoplasmic accumulation of CIITA without subsequent MHC-II expression. Co-culture of infected tumor cells with either PBMCs or isolated T-cells led to dramatic breakdown of GB organoids. Intriguingly, both wild-type and mutant Ad-CIITA but not unarmed AdV, triggered immune-mediated tumor cell death in the co-culture system, suggesting an at least partially MHC-II-independent process. We further show that the observed cancer cell killing requires the presence of either CD8^+^ or CD4^+^ T-cells and the direct contact between GB and immune cells. We did not however detect evidence of activation of canonical T-cell mediated cell death pathways. While the precise mechanism remains to be determined, these findings highlight the potential of AdV-mediated *CIITA* delivery to enhance T-cell-mediated immunity against GB.
