## Supplementary material for "T-Cell-Mediated Killing in Glioblastoma Organoids induced by Adenoviral Delivery of the CIITA Transgene": Table S2

### Sheet: Table S2
Table S2.	Composition of PBMC and isolated sub-populations before co-culture (shown as % of CD45⁺).
CR014	% CD14⁺	% CD19⁺	% CD3⁺	% CD4⁺	% CD8⁺	% CD56⁺
PBMC	29,9 ± 0,64	3,72 ± 0,28	49 ± 1,56	38,2 ± 1,41	8,68 ± 0,25	5,5 ± 0,06
Isolated CD3⁺	0,39 ± 0,06	0,12 ± 0,01	91,33 ± 1,23	70,73 ± 1,39	16,47 ± 0,14	0,2 ± 0,05
Isolated CD4⁺	0,02 ± 0,01	0,01 ± 0	98,2 ± 0,58	96,37 ± 1,02	0,02 ± 0,01	0,01 ± 0
Isolated CD8⁺	0,04 ± 0,02	0,01 ± 0	92,47 ± 1,93	0,48 ± 0,37	84,67 ± 3,84	0,04 ± 0,01
CR015	% CD14⁺	% CD19⁺	% CD3⁺	% CD4⁺	% CD8⁺	% CD56⁺
PBMC	20,2 ± 1,04	3,6 ± 0,33	61,33 ± 4,86	41,67 ± 2,26	18,03 ± 2,34	6 ± 0,03
Isolated CD3⁺	0,295 ± 0,1	0,049 ± 0,01	93,8 ± 1,83	66,53 ± 1,09	24 ± 3,07	0,42 ± 0,09
Isolated CD4⁺	0,02 ± 0,01	0,01 ± 0	99,27 ± 0,15	96,9 ± 0,41	0,61 ± 0,47	0,01 ± 0
Isolated CD8⁺	0,1 ± 0,05	0,03 ± 0,01	96,63 ± 1,16	1,23 ± 1,59	90,07 ± 3,64	0,02 ± 0,01
CR017	% CD14⁺	% CD19⁺	% CD3⁺	% CD4⁺	% CD8⁺	% CD56⁺
PBMC	6.85	7.2	61.8	29.5	29.8	3.05
Isolated CD3⁺	0.03	0.029	90.4	43.9	42.7	0.086
Isolated CD4⁺	0.013	0.027	98.8	92.3	4.17	0.00168
Isolated CD8⁺	0.011	0.01	96.3	0.012	94.2	0.011
CTL500	% CD14⁺	% CD19⁺	% CD3⁺	% CD4⁺	% CD8⁺	% CD56⁺
PBMCs	27.3	3.65	52.4	28.8	18.7	7.51
Isolated CD3⁺	0.11	0.034	93.7	50.6	34.6	1.44
CTL573	% CD14⁺	% CD19⁺	% CD3⁺	% CD4⁺	% CD8⁺	% CD56⁺
PBMC	21.6	6.29	61.5	33.9	24.5	4.53
Isolated CD3⁺	0.66	0.18	92	51.2	35.2	2.49
CTL640	% CD14⁺	% CD19⁺	% CD3⁺	% CD4⁺	% CD8⁺	% CD56⁺
PBMC	14.9	3.38	56.2	38.9	14.7	14.1
Isolated CD3⁺	0.14	0.15	86.4	59.8	21.8	6.92
