## Supplementary material for "T-Cell-Mediated Killing in Glioblastoma Organoids induced by Adenoviral Delivery of the CIITA Transgene": Table S4

### Sheet: Table S4
Table S4.	List of all antibodies used in the study.
Antibody	Fluorochrome	Clone	Application	Dilution	Incubation	Vendor	Cat. No.
CIITA	-	7-1H	WB/IF	1:200	O/N at 4°C	Santa Cruz	sc-13556
Alexa Fluor 488	-	Polyclonal	IF	1:10000	1 hour at RT	Thermo Fisher	A11001
CD107a	BV785	H4A3	FACS	1:20	1 hour at 37°C	BioLegend	328644
CD11b	BV785	ICRF44	FACS	1:20	30 min at 4°C	Biolegend	301346
CD14	PE-Cy7	63D3	FACS	1:20	30 min at 4°C	Biolegend	367112
CD19	BB770	SJ25C1	FACS	1:20	30 min at 4°C	BD	566396
CD3	BV510	UCHT1	FACS	1:20	30 min at 4°C	BioLegend	300448
CD4	PE-Cy5	RPA-T4	FACS	1:166	30 min at 4°C	BioLegend	300510
CD45	FITC	2D1	FACS	1:20	30 min at 4°C	BioLegend	368508
CD56	PE-Dazzle CF594	NCAM16.2	FACS	1:166	30 min at 4°C	BD	564849
CD8	APC	RPA-T8	FACS	1:60	30 min at 4°C	BioLegend	301014
CD80	PE	L307.4	FACS	1:5	30 min at 4°C	BD	560925
CD86	BV421	2331 (FUN-1)	FACS	1:20	30 min at 4°C	BD	562433
CD90	PE-Cy7	THY2	FACS	1:20	30 min at 4°C	BD	561558
Fas Ligand/TNFSF6	-	100419	Neutralization	-	-	R&D	MAB126
GAPDH	-	D16H11	WB	1:10000	O/N at 4°C	Cell Signaling	5174S
HLA-A,B,C	BV510	W6/32	FACS	1:20	30 min at 4°C	BioLegend	311435
HLA-DR	-	EPR3692	IHC/IF	1:200	3 hour at RT	Abcam	ab92511
HLA-DR,DP,DQ	FITC	Tu39	FACS	1:5	30 min at 4°C	BD	555558
HLA-DRα	-	G-7	WB	1:100	O/N at 4°C	Santa Cruz	sc-55593
Hoechst 33258	-	-	IF	1:10000	1 hour at RT	Thermo Fisher	H3569
HRP secondary	-	Polyclonal	WB	1:10000	1 hour at RT	Jackson ImmunoResearch	111-035-003
I-A/I-E	PerCP/Cy5.5	M5/114.15.2	FACS	1:40	30 min at 4°C	BioLegend	107626
IFNy	BV421	B27	FACS	1:50	30 min at 4°C	BioLegend	506537
Lamin B1	-	Polyclonal	WB	1:10000	O/N at 4°C	Abcam	ab16048
Live/Dead fixable Near-IR	APC-Cy7	-	FACS	1:1000	30 min at 4°C	Invitrogen	L34975
TNF RI/TNFRSF1A	-	16803	Neutralization	-	-	R&D	MAB225
